# Targeted mining of plastic-associated metagenomes uncovers a novel thermostable PETase expanding scaffold space for engineering

**DOI:** 10.64898/2026.07.10.737215

**Authors:** Konstantinos Rigkos, Dimitra Bezantakou, Kyriakos Antoniadis, Io Antonopoulou, Dimitra Zarafeta, Georgios Skretas

## Abstract

Enzymatic depolymerization of polyethylene terephthalate (PET) has advanced rapidly, alongside a growing volume of publicly available metagenomic data from microbial communities under sustained selective pressure from plastic exposure. Reasoning that such environments may harbor underexplored polyester-active enzymes, we developed a targeted mining workflow that screens exclusively plastic-associated datasets through multi-step bioinformatic filtering—integrating catalytic-motif screening, disulfide-topology validation, structural-similarity scoring, and phylogenetic profiling—to recover high-confidence PETase candidates. Applied to 277 plastic-associated metagenomes, the pipeline yielded 21 non-redundant candidates, several of which combine the Type I catalytic motif (GHSMGGGG) with Type II-like extended loops and secondary disulfide bonds. Two candidates were experimentally confirmed as PET hydrolases; the more active, PET-KR1, is a thermostable enzyme (*Tm* = 66.5 °C) that depolymerizes PET across a broad temperature range, with markedly higher productivity on powdered than on film substrate. PET-KR1 achieved optimal depolymerization at 50 °C, yet at 60–65 °C, where total yields declined, the product pool was more strongly enriched in the terminal monomer TPA, suggesting that thermostability and substrate accessibility are the primary targets for further engineering. Molecular dynamics simulations revealed a conserved hydrophobic binding network around the catalytic serine, consistent with established PETase substrate-recognition modes, and rational disulfide engineering raised the melting temperature by 3.5 °C, confirming amenability to further optimization. Overall, PET-KR1 expands the scaffold space available for PETase engineering, while the discovery workflow, built entirely on publicly available tools and open-access data, provides a reproducible strategy for metagenomic mining of novel PET-degrading enzymes toward biocatalytic PET recycling.
