## Supplementary material for "Targeted mining of plastic-associated metagenomes uncovers a novel thermostable PETase expanding scaffold space for engineering": Curated ENA Plastic-associated Metagenomes

sra_code	total_proteins	with_domains	without_domains	percent_with_domains	proteins_250_350aa	proteins_with_motifs	percent_with_motifs	has_motif_hits
ERR4801148	89197	193	89004	0.22	9311	0	0	No
ERR4801149	152216	173	152043	0.11	16476	1	0.01	Yes
ERR4801150	194534	238	194296	0.12	22127	1	0	Yes
ERR4801151	168358	325	168033	0.19	22695	1	0	Yes
ERR4801156	75553	156	75397	0.21	8895	0	0	No
ERR4801157	82760	194	82566	0.23	9268	0	0	No
ERR4801158	47100	96	47004	0.2	4061	0	0	No
ERR4801159	28338	66	28272	0.23	1951	0	0	No
ERR4801160	53999	141	53858	0.26	4050	0	0	No
ERR4801161	74949	125	74824	0.17	8226	1	0.01	Yes
ERR4801162	58836	121	58715	0.21	4283	0	0	No
ERR4801163	73590	156	73434	0.21	4316	0	0	No
ERR7135109	474201	602	473599	0.13	49866	3	0.01	Yes
ERR7135125	262947	349	262598	0.13	29604	1	0	Yes
ERR7135129	303085	340	302745	0.11	33249	1	0	Yes
SRR12899019	885388	1380	884008	0.16	77116	0	0	No
SRR12899020	810324	1210	809114	0.15	80506	1	0	Yes
SRR12899021	669195	1049	668146	0.16	48867	0	0	No
SRR12899022	556301	986	555315	0.18	44530	0	0	No
SRR12899023	453234	650	452584	0.14	30917	0	0	No
SRR12899024	576910	574	576336	0.1	30700	0	0	No
SRR17458603	198178	252	197926	0.13	15369	0	0	No
SRR17458605	166885	249	166636	0.15	14957	0	0	No
SRR17458606	61102	83	61019	0.14	6096	0	0	No
SRR17458607	124626	88	124538	0.07	4142	0	0	No
SRR17458608	62429	71	62358	0.11	1044	0	0	No
SRR17458609	133885	226	133659	0.17	15063	0	0	No
SRR17458610	104613	174	104439	0.17	10673	0	0	No
SRR17458611	110932	180	110752	0.16	11363	0	0	No
SRR17458612	46146	38	46108	0.08	3307	0	0	No
SRR17458613	85432	156	85276	0.18	5267	0	0	No
SRR17458614	127191	169	127022	0.13	8061	0	0	No
SRR17458615	137369	194	137175	0.14	8657	0	0	No
SRR17458616	80289	103	80186	0.13	7889	0	0	No
SRR17458617	68028	104	67924	0.15	7191	0	0	No
SRR17458619	76597	102	76495	0.13	8016	0	0	No
SRR17458620	84016	121	83895	0.14	9948	0	0	No
SRR17458621	82459	110	82349	0.13	9571	0	0	No
SRR17458622	78518	110	78408	0.14	8706	0	0	No
SRR17458623	110941	184	110757	0.17	8234	0	0	No
SRR17458626	73020	113	72907	0.15	8007	0	0	No
SRR17458627	61230	98	61132	0.16	6165	0	0	No
SRR17458629	90788	143	90645	0.16	9380	0	0	No
SRR17458630	130225	165	130060	0.13	13348	0	0	No
SRR17458631	95786	156	95630	0.16	9803	0	0	No
SRR17458632	115927	186	115741	0.16	11400	0	0	No
SRR17458634	144643	177	144466	0.12	16327	0	0	No
SRR17458635	63867	98	63769	0.15	7054	0	0	No
SRR17458636	64800	102	64698	0.16	6824	0	0	No
SRR17458637	177952	468	177484	0.26	12342	0	0	No
SRR17458638	123721	142	123579	0.11	9279	0	0	No
SRR17458639	83374	102	83272	0.12	7414	0	0	No
SRR17458640	133029	186	132843	0.14	10021	0	0	No
SRR17458642	209389	319	209070	0.15	17381	0	0	No
SRR17458643	215183	388	214795	0.18	22593	0	0	No
SRR17458644	119768	96	119672	0.08	3985	0	0	No
SRR17458645	156550	239	156311	0.15	16794	0	0	No
SRR17458646	98502	160	98342	0.16	9632	0	0	No
SRR17656789	1026166	1884	1024282	0.18	66547	0	0	No
SRR17656790	676412	1061	675351	0.16	20134	0	0	No
SRR17656791	536029	988	535041	0.18	20512	0	0	No
SRR17656792	1030367	1478	1028889	0.14	58680	0	0	No
SRR17656793	154082	833	153249	0.54	4859	0	0	No
SRR17656794	1680767	1605	1679162	0.1	145280	1	0	Yes
SRR17656795	161740	1069	160671	0.66	14496	0	0	No
SRR17656796	1137486	974	1136512	0.09	105498	1	0	Yes
SRR17656797	1300006	1253	1298753	0.1	108798	0	0	No
SRR17656798	167761	1554	166207	0.93	15482	0	0	No
SRR17656799	80797	1931	78866	2.39	7766	0	0	No
SRR17656800	1583385	2096	1581289	0.13	119732	1	0	Yes
SRR17656801	1630164	1628	1628536	0.1	125980	1	0	Yes
SRR17656802	833153	813	832340	0.1	61805	0	0	No
SRR17656803	1366045	1525	1364520	0.11	96912	0	0	No
SRR17656804	1180956	1740	1179216	0.15	84541	0	0	No
SRR17656805	831043	1548	829495	0.19	101303	13	0.01	Yes
SRR17656806	1123616	2233	1121383	0.2	132522	0	0	No
SRR17656807	1111873	1696	1110177	0.15	76839	0	0	No
SRR17656808	1275606	1731	1273875	0.14	79610	0	0	No
SRR17656809	1158031	1317	1156714	0.11	82676	0	0	No
SRR17656810	1514299	1596	1512703	0.11	111440	0	0	No
SRR17656811	1439924	1626	1438298	0.11	103070	0	0	No
SRR17656812	1500021	2098	1497923	0.14	113885	1	0	Yes
SRR17656813	1731305	1758	1729547	0.1	112724	1	0	Yes
SRR23085642	1731612	2193	1729419	0.13	105836	6	0.01	Yes
SRR23945441	676630	1061	675569	0.16	20219	0	0	No
SRR23945453	535934	986	534948	0.18	20509	0	0	No
SRR23945464	1478	1478	0	100	89	0	0	No
SRR23945484	1884	1884	0	100	124	0	0	No
SRR23945519	1055	1055	0	100	144	0	0	No
SRR23945545	733482	971	732511	0.13	71457	1	0	Yes
SRR23945556	273481	1255	272226	0.46	25457	0	0	No
SRR23945563	455738	1537	454201	0.34	57940	13	0.02	Yes
SRR23945574	1123402	2239	1121163	0.2	132637	0	0	No
SRR23945585	721263	1706	719557	0.24	50952	0	0	No
SRR23945634	833885	826	833059	0.1	61822	0	0	No
SRR23945645	1180786	1728	1179058	0.15	84612	0	0	No
SRR23945656	1007480	1521	1005959	0.15	73059	0	0	No
SRR23945665	1275719	1734	1273985	0.14	79838	0	0	No
SRR23945676	1157887	1312	1156575	0.11	82758	0	0	No
SRR23945687	1513942	1600	1512342	0.11	111295	0	0	No
SRR23945698	635046	835	634211	0.13	20164	0	0	No
SRR23945700	1680855	1606	1679249	0.1	145341	0	0	No
SRR23945738	1702210	1544	1700666	0.09	139068	1	0	Yes
SRR23945749	1586058	1929	1584129	0.12	133675	0	0	No
SRR23945760	1089356	2097	1087259	0.19	83585	1	0	Yes
SRR23945761	1629818	1620	1628198	0.1	126014	0	0	No
SRR23945766	1641	1619	22	98.66	118	0	0	No
SRR23945767	1499483	2109	1497374	0.14	113738	1	0	Yes
SRR23945768	1731755	1729	1730026	0.1	112317	1	0	Yes
SRR24359708	5545	3	5542	0.05	1123	0	0	No
SRR24359709	92884	63	92821	0.07	14433	0	0	No
SRR24907496	441752	301	441451	0.07	37158	0	0	No
SRR25229492	843040	1416	841624	0.17	67297	0	0	No
SRR26328481	33858	17	33841	0.05	6165	0	0	No
SRR27257235	120308	106	120202	0.09	19015	0	0	No
SRR27257261	7496	1	7495	0.01	298	0	0	No
SRR27257306	4118	2	4116	0.05	153	0	0	No
SRR27257420	241692	120	241572	0.05	35190	0	0	No
SRR27257435	178449	149	178300	0.08	26767	0	0	No
SRR27257439	6987	1	6986	0.01	87	0	0	No
SRR27257441	5128	1	5127	0.02	50	0	0	No
SRR27257451	16254	12	16242	0.07	92	0	0	No
SRR27257455	957	2	955	0.21	6	0	0	No
SRR27257459	29074	5	29069	0.02	856	0	0	No
SRR27257470	4402	1	4401	0.02	30	0	0	No
SRR27257492	6727	1	6726	0.01	413	0	0	No
SRR27257503	4151	2	4149	0.05	23	0	0	No
SRR27257511	13175	3	13172	0.02	150	0	0	No
SRR27257544	65934	52	65882	0.08	8906	0	0	No
SRR27257564	8132	1	8131	0.01	562	0	0	No
SRR27257573	692116	287	691829	0.04	22632	1	0	Yes
SRR27257583	184315	147	184168	0.08	26333	0	0	No
SRR27257590	53550	13	53537	0.02	1275	0	0	No
SRR27257596	23148	7	23141	0.03	814	0	0	No
SRR27257631	30105	4	30101	0.01	679	0	0	No
SRR27257639	118377	5	118372	0	686	0	0	No
SRR27257647	9443	2	9441	0.02	47	0	0	No
SRR27257649	1555766	59	1555707	0	7114	0	0	No
SRR27257651	135473	23	135450	0.02	2455	0	0	No
SRR27257655	86514	31	86483	0.04	5340	0	0	No
SRR27257666	18907	5	18902	0.03	720	0	0	No
SRR27257673	3643	1	3642	0.03	41	0	0	No
SRR27257677	31564	24	31540	0.08	2395	0	0	No
SRR27257692	9135	6	9129	0.07	21	0	0	No
SRR27257703	33466	3	33463	0.01	638	0	0	No
SRR27257711	158841	61	158780	0.04	6058	0	0	No
SRR27257720	34862	77	34785	0.22	2329	0	0	No
SRR27257727	4349	5	4344	0.11	5	0	0	No
SRR27257749	2867	1	2866	0.03	3	0	0	No
SRR27257768	90728	92	90636	0.1	3901	0	0	No
SRR27257786	31577	6	31571	0.02	709	0	0	No
SRR27257793	3349	1	3348	0.03	15	0	0	No
SRR27257826	16243	5	16238	0.03	790	0	0	No
SRR27257846	4777	1	4776	0.02	83	0	0	No
SRR27257847	582585	122	582463	0.02	12142	0	0	No
SRR27257874	94252	88	94164	0.09	14243	0	0	No
SRR27257893	142673	89	142584	0.06	16974	0	0	No
SRR27257943	9599	10	9589	0.1	1367	0	0	No
SRR27257949	25837	11	25826	0.04	1961	0	0	No
SRR27257957	10692	1	10691	0.01	162	0	0	No
SRR27257966	160271	117	160154	0.07	24846	0	0	No
SRR27257985	5235	1	5234	0.02	82	0	0	No
SRR27258013	21875	16	21859	0.07	1030	0	0	No
SRR27258019	9834	2	9832	0.02	66	0	0	No
SRR27258030	6362	5	6357	0.08	79	0	0	No
SRR27258063	17769	5	17764	0.03	716	0	0	No
SRR27258067	32005	12	31993	0.04	234	0	0	No
SRR27258075	17614	7	17607	0.04	113	0	0	No
SRR27258087	65103	44	65059	0.07	3566	0	0	No
SRR27258140	2079	1	2078	0.05	17	0	0	No
SRR27258141	19891	5	19886	0.03	635	0	0	No
SRR27258189	646556	190	646366	0.03	14250	0	0	No
SRR27258195	24405	3	24402	0.01	769	0	0	No
SRR28910738	40181	33	40148	0.08	1886	0	0	No
SRR28910741	56697	60	56637	0.11	5668	0	0	No
SRR28910742	47055	24	47031	0.05	2060	0	0	No
SRR28910754	64412	55	64357	0.09	2004	0	0	No
SRR28910762	31853	36	31817	0.11	476	0	0	No
SRR28910769	56131	26	56105	0.05	1251	0	0	No
SRR28910784	76318	55	76263	0.07	5563	0	0	No
SRR28910789	17877	5	17872	0.03	675	0	0	No
SRR28910791	43561	23	43538	0.05	1454	0	0	No
SRR28910809	79243	48	79195	0.06	3945	0	0	No
SRR28910830	57243	16	57227	0.03	1724	0	0	No
SRR28910845	114978	67	114911	0.06	4400	0	0	No
SRR28910854	46950	34	46916	0.07	1555	0	0	No
SRR28910869	63539	19	63520	0.03	1701	0	0	No
SRR28910895	28957	37	28920	0.13	1528	0	0	No
SRR28910916	45876	18	45858	0.04	1436	0	0	No
SRR28910917	76368	61	76307	0.08	3968	0	0	No
SRR28910963	20569	7	20562	0.03	1173	0	0	No
SRR28910978	42532	19	42513	0.04	1317	0	0	No
SRR28911000	77885	43	77842	0.06	2452	0	0	No
SRR28911014	468946	10	468936	0	329	0	0	No
SRR28911038	68911	66	68845	0.1	2389	0	0	No
SRR28911082	44680	16	44664	0.04	1488	0	0	No
SRR28911091	71470	51	71419	0.07	4374	0	0	No
SRR28911111	51456	28	51428	0.05	1455	0	0	No
SRR28911116	36720	25	36695	0.07	1285	0	0	No
SRR28911137	68083	96	67987	0.14	2846	0	0	No
SRR28911151	39152	28	39124	0.07	561	0	0	No
SRR28911167	220697	121	220576	0.05	9502	0	0	No
SRR28911188	5391	1	5390	0.02	13	0	0	No
SRR28911219	53451	34	53417	0.06	1738	0	0	No
SRR28911227	86892	82	86810	0.09	3714	0	0	No
SRR28911237	35683	39	35644	0.11	2651	0	0	No
SRR28911247	64629	45	64584	0.07	4323	0	0	No
SRR28911254	49679	13	49666	0.03	1390	0	0	No
SRR28911306	105384	66	105318	0.06	5982	0	0	No
SRR28911320	90727	96	90631	0.11	2833	0	0	No
SRR28911346	49997	19	49978	0.04	969	0	0	No
SRR28911355	75958	39	75919	0.05	4443	0	0	No
SRR28911370	55574	30	55544	0.05	2469	0	0	No
SRR28911378	142505	106	142399	0.07	7698	0	0	No
SRR28911385	35132	35	35097	0.1	1457	0	0	No
SRR28911401	212514	145	212369	0.07	20443	0	0	No
SRR28911405	108313	55	108258	0.05	4757	0	0	No
SRR28911434	64464	44	64420	0.07	1772	0	0	No
SRR28911436	38333	44	38289	0.11	1655	0	0	No
SRR28911441	42505	49	42456	0.12	2626	0	0	No
SRR28911468	26614	16	26598	0.06	1070	0	0	No
SRR28911476	68322	60	68262	0.09	2006	0	0	No
SRR28911518	49608	47	49561	0.09	1190	0	0	No
SRR28911532	982159	15	982144	0	5103	0	0	No
SRR28911567	80805	54	80751	0.07	2184	0	0	No
SRR28911568	94914	5	94909	0.01	408	0	0	No
SRR28911591	19596	26	19570	0.13	168	0	0	No
SRR28911616	43985	15	43970	0.03	1325	0	0	No
SRR29637069	801491	994	800497	0.12	64583	0	0	No
SRR3401469	48965	85	48880	0.17	2451	0	0	No
SRR3401470	57931	105	57826	0.18	2914	0	0	No
SRR3401471	74597	125	74472	0.17	1862	0	0	No
SRR3401472	78811	44	78767	0.06	824	0	0	No
SRR3401473	61760	75	61685	0.12	1855	0	0	No
SRR3401474	63017	112	62905	0.18	2192	0	0	No
SRR3401475	27287	66	27221	0.24	1378	0	0	No
SRR3401476	32446	43	32403	0.13	1261	0	0	No
SRR3401477	72493	123	72370	0.17	2658	0	0	No
SRR3401478	25447	27	25420	0.11	222	0	0	No
SRR3401479	55251	89	55162	0.16	1494	0	0	No
SRR3401480	91920	144	91776	0.16	2868	0	0	No
SRR3401481	146239	201	146038	0.14	12796	0	0	No
SRR3401482	237062	313	236749	0.13	25845	0	0	No
SRR3401483	254914	272	254642	0.11	15366	0	0	No
SRR3401484	298506	30	298476	0.01	3913	0	0	No
SRR3401485	225373	145	225228	0.06	10434	0	0	No
SRR3401486	220072	170	219902	0.08	12191	0	0	No
SRR3401487	166975	223	166752	0.13	18355	0	0	No
SRR3401488	125704	115	125589	0.09	7404	0	0	No
SRR3401489	348270	344	347926	0.1	24834	0	0	No
SRR3401490	98289	18	98271	0.02	1524	0	0	No
SRR3401491	266742	200	266542	0.07	14020	0	0	No
SRR3401492	310758	259	310499	0.08	16938	0	0	No
SRR496781	28	28	0	100	1	0	0	No
SRR8165486	76869	45	76824	0.06	3372	0	0	No
SRR8165487	127829	36	127793	0.03	6758	0	0	No
SRR28911410	no proteins
SRR27258042	no proteins
SRR27257862	no proteins
SRR27257638	no proteins
SRR27257685	no proteins
SRR27257697	no proteins
SRR27257551	no proteins
SRR27257555	no proteins
SRR27257982	no proteins
SRR27258091	no proteins
SRR27258135	no proteins
SRR27257758	no proteins
SRR27257825	no proteins
SRR27257344	no proteins
SRR27257393	no proteins
SRR27257411	no proteins
SRR496782	no proteins
SRR496783	no proteins
SRR496784	no proteins
SRR496785	no proteins
SRR496786	no proteins
TOTAL	77795654	103977	77691677	0.13	5538450	54	0.001	22 samples
